# Transcriptomic profiling of ‘*Candidatus* Liberibacter asiaticus’ in different citrus tissues reveals novel insights into Huanglongbing pathogenesis

**DOI:** 10.1101/2024.09.02.610751

**Authors:** Amelia H. Lovelace, Chunxia Wang, Amit Levy, Wenbo Ma

## Abstract

‘*Candidatus* Liberibacter asiaticus’ (Las) is a gram-negative bacterial pathogen associated with citrus huanglongbing (HLB) or greening disease. Las is transmitted by the Asian citrus psyllid (ACP) where it colonizes the phloem tissue, resulting in substantial economic losses to citrus industry worldwide. Despite extensive efforts, effective management strategies against HLB remain elusive, necessitating a deeper understanding of the pathogen’ s biology. Las undergoes cell-to-cell movement through phloem flow and colonizes different tissues in which Las may have varying interactions with the host. Here, we investigate the transcriptomic landscape of Las in citrus seed coat vasculatures, enabling a complete gene expression profiling of Las genome and revealing unique transcriptomic patterns compared to previous studies using midrib tissues. Comparative transcriptomics between seed coat, midrib and ACP identified specific responses and metabolic states of Las in different host tissue. Two Las virulence factors that exhibit higher expression in seed coat can suppress callose deposition. Therefore, they may contribute to unclogging sieve plate pores during Las colonization in seed coat vasculature. Furthermore, analysis of regulatory elements uncovers a potential role of LuxR-type transcription factors in regulating Liberibacter effector gene expression during plant colonization. Together, this work provides novel insights into the pathogenesis of the devastating citrus HLB.

**Funding:** This work is supported by USDA National Institute of Food and Agriculture award No. 2020-70029-33197 to W.M and A.L.
