## Supplemental Dataset 4 for "Transcriptomic profiling of ‘*Candidatus* Liberibacter asiaticus’ in different citrus tissues reveals novel insights into Huanglongbing pathogenesis"

### Sheet: Cluster I
Supplemental Data Set 4a. Enriched motifs in promoters of genes in Cluster I of Figure 4A.The consensus sequence, number of true positive motifs, number of false positive motifs, match score threshold, and q-value based on Benjamini & Hochberg Test are provided for all enriched motifs in columns C-G for Consensus, TP, FP, Score, and q value respectively. These values were calculated using Simple …
Motif ID	Alt ID	Consensus	TP	FP	Score	q value
MX000007	ArgR	TGTCGCRDHNMBGYAAD	16	3	7.4	0.0604
soxS		BKHYAYNGCAYBDWHNDHCAWWTHHWWNYHNTYNM	13	2	7.5	0.257
EXPREG_00000bc0	PerR_B.subtilis	TTATAATTATTATAA	10	1	5.7	0.257
MX000011	RhlR	CTGYVWGAWCTGGHRS	20	11	3.2	0.283
MX000041	CovR	TTATTTTTWAAAAAAM	7	0	10	0.321
MX000012	LasR	CTABCWBWTCTGSYAG	9	1	9.5	0.321
MX000102	Dnr	TTGAYDBHMRTCAA	20	12	0.079	0.323
MX000029	Fis	GNWBAAWWWWTVRNC	20	12	6.9	0.337
MX000170	Rob	ATVGCACDDWWNRYYAAAHN	18	8	8.5	0.337
EXPREG_00000700	IHF_P.putida	NDCAWSKYBTTGAW	17	7	8.8	0.351
EXPREG_00001810	CcpA_S.suis	WWWWGAAAAHKTTTWSAAAAWNW	13	4	9.6	0.377
MX000115	AraC	HRTCYATAADHWBRGCVGAAHHRTCCWBA	8	1	5.4	0.377
EXPREG_00000290	LuxR_V.campbellii	TTATTGATAWWTTTRTYADTW	20	12	5.8	0.462
EXPREG_00000050	PhoP_Y.pestis	HYGTTKAHDWWYTGTTTAWDW	9	2	9.8	0.476
MX000164	Lrp	BNNNANCAGYATWTTMTVCTRYGSN	14	5	0.27	0.476
MX000121	CytR	KGYAAATTNSKW	19	12	8.1	0.505
deoR		TGTKARAATWYTAWCA	8	1	2.6	0.505

### Sheet: Cluster II
Supplemental Data Set 4b. Enriched motifs in promoters of genes in Cluster II of Figure 4A.The consensus sequence, number of true positive motifs, number of false positive motifs, match score threshold, and q-value based on Benjamini & Hochberg Test are provided for all enriched motifs in columns C-G for Consensus, TP, FP, Score, and q value respectively. These values were calculated using Simple…
Motif ID	Alt ID	Consensus	TP	FP	Score	q value
EXPREG_00000290	LuxR_V.campbellii	TTATTGATAWWTTTRTYADTW	294	229	7.7	0.00312
EXPREG_00000700	IHF_P.putida	NDCAWSKYBTTGAW	253	192	9	0.00669
EXPREG_00000a20	Fur_Y.pestis	AWTGATAATGATTATCATT	223	164	3.9	0.0067
MX000030	DegU	AGADHWDYHARYYMTTYRG	128	82	4.1	0.0178
EXPREG_00000330	CodY_S.pyogenes	AWTTTTCAGAAAATN	299	247	0.045	0.0178
EXPREG_000006f0	IHF_P.putida	NNBHYKNHSRRGDDNWWCAAVRNBWTGV	101	60	10	0.0178
MX000026	TnrA	TGTHASAWWWTMTDACA	47	20	11	0.027
MX000071	SigB	DVGGGWAWWDDW	271	222	8.7	0.0352
NagQ_a_b_g_Proteobacteria		TGGTATTDTTTTGGTATT	41	18	3.2	0.0689
EXPREG_00000840	Lrp_E.coli	YRGHWTTTTHTGCTG	363	325	7.2	0.0754
EXPREG_000012b0	HexR_S.oneidensis	TTGTAATTTWAYTACAD	37	16	8.5	0.0861
FruR_Vibrionales_Pseudomonadales		WTGCTGAATCGWTTCAKCTW	42	20	0.36	0.0997
VC1286_Vibrionales_Enterobacteriales		WAATGMRASCGSTYKCRYTT	30	12	-1e-10	0.113
MX000016	Fur	WWTDMDHHDVWWTTWMWVAWAAT	264	224	2.2	0.136
MX000028	IHF	WAATCAATAWRTTR	310	272	8.1	0.136
MX000181	Crp	DTTGTGAWVHWKVKDTMACAWH	18	5	14	0.136
EXPREG_00000b40	Fur_B.subtilis	DAWAWTGATAATCATTATCAWT	140	105	1.3	0.141
MX000163	Lrp	NYNYVCAGNRKWTTMTNCTRYDCRC	405	379	1.4	0.141
Fnr_Gammaproteobacteria		TTGATHWAHATCAA	391	363	3.2	0.156
EXPREG_00000c80	Fur_P.aeruginosa	GHKAATGAWWATCATTWTC	406	381	4.5	0.156
EXPREG_00000340	Fur_H.pylori	WKHWHWWWWTRATWATHATTWTTAWWAHWWDHWDVWWWDWAWWDTDWT	68	43	0.56	0.157
MX000095	MhpR	GGTGCACCTGGTGCACA	53	31	2.5	0.16
MX000039	RofA	TTTTYHMMMAAAWYMRT	316	282	1.2	0.179
EXPREG_000001b0	CodY_L.lactis	AWTTTTCTGAAAATT	51	30	11	0.179
EXPREG_00000bc0	PerR_B.subtilis	TTATAATTATTATAA	205	170	4.5	0.179
fur		GAWAATKATWVTCATTTK	179	145	7.6	0.179
EXPREG_000009e0	RpoN_S.enterica	TGGCAYGAHTDTTGCAWD	53	32	11	0.179
MX000041	CovR	TTATTTTTWAAAAAAM	319	286	3.1	0.179
EXPREG_000007b0	MatP_E.coli	HDWBKNYDCHDWYDNNDHWDGTGACRNTGTCACVKHWWNVNGKWYNKYNNNVB	28	13	0.56	0.187
EXPREG_00000240	ToxT_V.cholerae	TRTTTTTTKAWWTY	297	264	8.1	0.203
MX000204	murR	TGATTY	6	0	9.9	0.217
EXPREG_00000800	ArcA_E.coli	WTGTTAAWDAAWTGTTAARWA	393	369	4.8	0.217
EXPREG_000004d0	AmrZ_P.aeruginosa	SNVSNVSCASWTBGCCAKCANBNN	392	368	3.8	0.218
EXPREG_00001560	OxyR_P.aeruginosa	DATHRAYDNWMNCTATBVNNNNNNKNVNNNDNHNNNNDKN	285	253	4.2	0.227

### Sheet: Cluster III & IV
Supplemental Data Set 4c. Enriched motifs in promoters of genes in Cluster III & IV of Figure 4A.The consensus sequence, number of true positive motifs, number of false positive motifs, match score threshold, and q-value based on Benjamini & Hochberg Test are provided for all enriched motifs in columns C-G for Consensus, TP, FP, Score, and q value respectively. These values were calculated using …
Motif ID	Alt ID	Consensus	TP	FP	Score	q value
rpoN		TGGCACRAWWWWTGCW	10	0	3.2	0.164
MX000125	FruR	GCTGAATCGWTTMA	11	1	7	0.337
MX000158	MetR	TGAAAAA	8	0	10	0.337
MX000094	CysB	DTDDBGWTATDGHWAAHCNHWWTTHMDTHAK	10	1	12	0.41
EXPREG_00001020	Fur_S.enterica	GVWAATGMTWATMATTWTC	7	0	11	0.41
EXPREG_00000a20	Fur_Y.pestis	AWTGATAATGATTATCATT	14	3	4.7	0.41
cytR		TGATGCAAVBBTKDHANN	21	9	6.6	0.415
ArcA_Gammaproteobacteria		TAACADWTARTTAAC	16	5	1.3	0.501
fruR		GCTGAATCGWTTMAVB	9	1	3	0.501
MX000091	ArcA	TGTTAATWAW	6	0	11	0.501
fur		GAWAATKATWVTCATTTK	6	0	10	0.501
MX000009	ResD	WNWTTGTKANWWTTTTWTNNA	23	14	0.56	0.52
MX000041	CovR	TTATTTTTWAAAAAAM	13	4	7.6	0.617

### Sheet: Cluster V
Supplemental Data Set 4d. Enriched motifs in promoters of genes in Cluster V of Figure 4A.The consensus sequence, number of true positive motifs, number of false positive motifs, match score threshold, and q-value based on Benjamini & Hochberg Test are provided for all enriched motifs in columns C-G for Consensus, TP, FP, Score, and q value respectively. These values were calculated using Simple …
Motif ID	Alt ID	Consensus	TP	FP	Score	q value
EXPREG_00000870	RutR_E.coli	TTGACCAKHTGGTCVR	47	33	4.7	0.869
MX000201	LeuO	WSKATWAWT	15	4	12	0.869
PckR_Rhizobiales		HNWTTWAATCGATTKAAAWN	22	9	1.3	0.869
EXPREG_00000840	Lrp_E.coli	YRGHWTTTTHTGCTG	33	19	8.6	0.869
MX000196	YvaN	DTTGAC	28	15	9.4	0.869
MX000200	MelR	TTYYSHGKWWWAKSRRAW	12	3	11	0.869
XCC3356_Alpha_Gamma		BDTTGCAATCGATTGYAWYG	6	0	-1e-10	0.869
MX000036	AlgU	RNTCYMADN	8	1	9.4	0.869
NadR_Enterobacteriales		TGTTTAGYATATTAAACA	13	4	2.6	0.869
EXPREG_00000b40	Fur_B.subtilis	DAWAWTGATAATCATTATCAWT	30	18	0.12	0.869
soxS		BKHYAYNGCAYBDWHNDHCAWWTHHWWNYHNTYNM	22	11	8.9	0.869

### Sheet: Cluster VI
Supplemental Data Set 4e. Enriched motifs in promoters of genes in Cluster VI of Figure 4A.The consensus sequence, number of true positive motifs, number of false positive motifs, match score threshold, and q-value based on Benjamini & Hochberg Test are provided for all enriched motifs in columns C-G for Consensus, TP, FP, Score, and q value respectively. These values were calculated using Simple…
Motif ID	Alt ID	Consensus	TP	FP	Score	q value
MX000077	SigH	RDMGAATWWW	16	4	8.5	0.129
EXPREG_00001560	OxyR_P.aeruginosa	DATHRAYDNWMNCTATBVNNNNNNKNVNNNDNHNNNNDKN	17	6	5.3	0.129
EXPREG_00001770	AdpA_S.coelicolor	KGGCSRGAWY	8	0	11	0.129
MX000210	NtcA	GTADYAWHWRMTAC	8	0	10	0.129
rpoD19		TTGAMAYNBWNNHTBNNDDWKNHBNTATAAT	8	0	10	0.129
deoR		TGTKARAATWYTAWCA	7	0	6.5	0.284
MX000115	AraC	HRTCYATAADHWBRGCVGAAHHRTCCWBA	11	2	4.5	0.288
EXPREG_00001190	PhhR_P.putida	NKTGYGGWVAADNTDKCDTTMCWCGWDCN	11	2	8.8	0.34
EXPREG_00000670	NikR_H.pylori	WTATAWYACWAWTTCMTTWWAAATAATAHYWWDYW	9	1	5.4	0.34
EXPREG_000008c0	CtrA_C.crescentus	STTAAYGBYYKRTTAACCAHGD	18	11	1.4	0.34
EXPREG_00000290	LuxR_V.campbellii	TTATTGATAWWTTTRTYADTW	6	0	11	0.345
EXPREG_00001730	H-NS_V.cholerae	TCGATAAATT	13	4	9.2	0.345
MX000165	MarA	AHNGCACDWWYTGYTAAWHN	14	5	8.6	0.345

### Sheet: Cluster VII
Supplemental Data Set 4f. Enriched motifs in promoters of genes in Cluster VII of Figure 4A.The consensus sequence, number of true positive motifs, number of false positive motifs, match score threshold, and q-value based on Benjamini & Hochberg Test are provided for all enriched motifs in columns C-G for Consensus, TP, FP, Score, and q value respectively. These values were calculated using Simpl…
Motif ID	Alt ID	Consensus	TP	FP	Score	q value
MX000095	MhpR	GGTGCACCTGGTGCACA	164	108	0.57	0.00951
MX000052	LevR	AMSTGTWTYAAMA	317	268	2.4	0.0173
EXPREG_00001560	OxyR_P.aeruginosa	DATHRAYDNWMNCTATBVNNNNNNKNVNNNDNHNNNNDKN	156	106	6.2	0.0173
MX000139	MalT	GGAKGA	103	63	11	0.0371
EXPREG_00000330	CodY_S.pyogenes	AWTTTTCAGAAAATN	280	234	0.081	0.0495
EXPREG_000004d0	AmrZ_P.aeruginosa	SNVSNVSCASWTBGCCAKCANBNN	395	374	1.9	0.086
MX000039	RofA	TTTTYHMMMAAAWYMRT	332	295	0.8	0.086
MX000132	FliA	TAAAGWTTBBBYNWHHCHDGCCGATAA	224	181	0.83	0.086
EXPREG_00000290	LuxR_V.campbellii	TTATTGATAWWTTTRTYADTW	374	346	5.6	0.086
NadR_Enterobacteriales		TGTTTAGYATATTAAACA	116	80	0.87	0.0906
EXPREG_000009e0	RpoN_S.enterica	TGGCAYGAHTDTTGCAWD	401	385	1	0.11
MX000016	Fur	WWTDMDHHDVWWTTWMWVAWAAT	77	48	7.3	0.11
MX000151	NhaR	TCGTAAAAAHV	283	245	6.7	0.11
EXPREG_000010c0	CodY_B.anthracis	WCWGAAWATTC	79	50	11	0.11
VP2396_Vibrio_Yersinia		AATATATTAGCTAATAAWYT	34	15	1	0.11
EXPREG_000016e0	RpoN_V.cholerae	TGGCAYRNWWWTTGC	50	27	11	0.112
MX000210	NtcA	GTADYAWHWRMTAC	75	48	11	0.141
bll3974_Rhizobiales		YAATGACAACGWTACCATCR	12	2	-1e-10	0.151
MX000007	ArgR	TGTCGCRDHNMBGYAAD	218	182	7.5	0.167
MX000084	SigX	ATVCGTCTAWHW	100	71	11	0.168
GntR_Gammaproteobacteria		WMATGTTACCSGTAACAWWT	29	13	4.1	0.168
EXPREG_000008b0	Fur_V.cholerae	AWTGAKAATNRTTMTCAWTTRNW	198	163	8.2	0.168
lmo0734_Listeria_Symbiobacterium		AWGDGAAAACGWTTACTCAT	26	11	3.2	0.168
EXPREG_000001b0	CodY_L.lactis	AWTTTTCTGAAAATT	137	106	6.7	0.2
MX000091	ArcA	TGTTAATWAW	339	312	7.5	0.213
MX000011	RhlR	CTGYVWGAWCTGGHRS	358	334	3.2	0.213
MX000071	SigB	DVGGGWAWWDDW	369	347	7.6	0.213
argR2		ARTGAATWWTTATKCAWAWWWAGTGARTKTWWATTCANT	6	0	-1e-10	0.236
MX000164	Lrp	BNNNANCAGYATWTTMTVCTRYGSN	30	15	8.8	0.236
EXPREG_00000240	ToxT_V.cholerae	TRTTTTTTKAWWTY	348	324	6.5	0.252
MX000154	OxyR	WNDWWDNWHYDAYYWNWKHNATARDTWDNWHMWW	70	48	11	0.252
MX000196	YvaN	DTTGAC	361	339	7.6	0.252
EXPREG_00000810	OmpR_S.enterica	TWTGTAACA	108	82	9.9	0.258
